# Inflammasome activation in infected macrophages drives COVID-19 pathology

**DOI:** 10.1101/2021.09.27.461948

**Authors:** Esen Sefik, Rihao Qu, Caroline Junqueira, Eleanna Kaffe, Haris Mirza, Jun Zhao, J. Richard Brewer, Ailin Han, Holly R. Steach, Benjamin Israelow, Holly N. Blackburn, Sofia Velazquez, Y. Grace Chen, Stephanie Halene, Akiko Iwasaki, Eric Meffre, Michel Nussenzweig, Judy Lieberman, Craig B. Wilen, Yuval Kluger, Richard A. Flavell

## Abstract

Severe COVID-19 is characterized by persistent lung inflammation, inflammatory cytokine production, viral RNA, and sustained interferon (IFN) response all of which are recapitulated and required for pathology in the SARS-CoV-2 infected MISTRG6-hACE2 humanized mouse model of COVID-19 with a human immune system^1-20^. Blocking either viral replication with Remdesivir^21-23^ or the downstream IFN stimulated cascade with anti-IFNAR2 *in vivo* in the chronic stages of disease attenuated the overactive immune-inflammatory response, especially inflammatory macrophages. Here, we show SARS-CoV-2 infection and replication in lung-resident human macrophages is a critical driver of disease. In response to infection mediated by CD16 and ACE2 receptors, human macrophages activate inflammasomes, release IL-1 and IL-18 and undergo pyroptosis thereby contributing to the hyperinflammatory state of the lungs. Inflammasome activation and its accompanying inflammatory response is necessary for lung inflammation, as inhibition of the NLRP3 inflammasome pathway reverses chronic lung pathology. Remarkably, this same blockade of inflammasome activation leads to the release of infectious virus by the infected macrophages. Thus, inflammasomes oppose host infection by SARS-CoV-2 by production of inflammatory cytokines and suicide by pyroptosis to prevent a productive viral cycle.
