## Supplementary material for "Inflammasome activation in infected macrophages drives COVID-19 pathology": Supp Table S3

### Sheet: 14dpi
Expression of human genes that are enriched in macrophages (clusters identified as part of Fig. 1g) during SARS-Cov-2 infection and their response to anti-IFNAR2 and Remdesivir therapy (matched to Fig. 1h). Normalized expression of duplicates analyzed.
gene_name	IR_14DPI#1	IR_14DPI#2	14DPI#1	14DPI#2
GABARAP	196.412	192.396	1405.66	1957.12
TLE5	1864.93	1591.06	1811.91	1855.67
AL627171.2	21174.7	20247.3	59067.1	59259.4
CIAO2B	67.1396	47.6221	55.6865	147.969
LSP1	2407.58	2567.67	1630.66	2274.47
C17orf49	230.985	204.665	377.556	119.355
THBS1	13.0254	4.6807	63.4989	236.41
CRIP1	1920.55	1765.28	1282.23	1721.71
AHR	227.979	308.952	682.238	172.68
FOSB	55.1142	58.6642	174.434	131.061
EEF1G	1502.67	1738.29	1633.78	1590.35
SEPTIN9	4910.36	5282.8	1918.15	1849.17
PLCG2	100.209	83.2022	493.179	618.79
RPL36A	249.023	177.673	235.371	85.5396
RPS4Y1	1	1	310.369	189.588
POLR2J3	86.6808	122.463	29.1245	94.6439
ATP6V0C	164.846	241.472	2571.27	1191.06
RNASEK	101.713	80.7484	297.87	1
DDX3Y	1	1	1	72.5335
EMP1	13.0254	14.4959	780.674	293.637
MIF	137.789	95.4712	219.746	97.2451
IFI30	8.51586	12.0421	3238.44	3356.57
TRAPPC5	62.63	51.3028	1	93.3433
SCO2	61.1269	56.2104	15.0623	60.828
MICOS13	74.6554	39.0339	1	141.466
RPL17	504.563	420.599	404.118	579.771
SEPTIN2	414.372	513.844	1115.04	345.662
RPS17	510.575	615.676	743.174	751.452
CYP51A1	79.1649	118.782	247.871	235.11
SNHG6	1	9.58829	1	1
AC020916.1	1283.21	1047.54	255.683	158.374
TOMM6	37.0761	41.4876	90.0609	62.1287
CCL2	1	1	3450.94	1617.66
NME2	233.992	240.245	394.743	336.557
UBE2V1	283.596	252.514	197.871	233.809
EIF4A1	761.605	732.231	2165.02	1595.55
SEPTIN7	277.584	331.036	261.933	309.245
PSMB10	265.558	251.287	391.618	132.362
NIBAN1	1383.92	1117.48	1158.79	601.882
MICOS10	50.6047	48.849	1	1
SEPTIN6	1322.29	1556.71	124.435	222.104
AC253572.2	1	21.8573	1	1
CXCL8	1	1	590.052	1131.23
LINC-PINT	285.099	359.254	1	1
KRTCAP2	104.719	111.421	108.811	68.6317
PSMA6	110.732	129.824	482.241	591.477
PLAAT4	146.808	173.993	136.935	1
CERT1	161.839	169.085	46.3117	7.50305
RESF1	1014.14	1020.55	118.185	333.956
VCAN	1	1	1050.98	1439.47

### Sheet: 28dpi
Expression of human genes that are enriched in macrophages (clusters identified as part of Fig. 1g) during SARS-Cov-2 infection and their response to anti-IFNAR2 and Remdesivir therapy (matched to Fig. 1h). Normalized expression of duplicates analyzed.
gene_name	IR_28DPI#1	IR_28DPI#2	28dpi#1	28dpi#2
CYBB	2266.96	1698.36	1646.94	3255.46
C1QB	1153.63	1782.71	960.804	4572.92
HSP90AB1	2055.75	1381.32	2248.95	1359.51
WARS	820.502	737.046	2380.83	2333.61
TMBIM6	991.065	521.053	1257.61	967.634
PRDX1	567.989	473.775	1001.96	572.023
GBP1	645.942	294.862	1554.41	1419.23
IGSF6	322.138	390.344	537.829	706.381
ASAH1	435.403	318.038	494.57	377.95
RPS4X	1617.35	1648.3	2258.57	1001.22
UCP2	1546.73	1732.66	1361.85	2124.61
UBB	1014.38	1070.77	937.973	1187.83
PGK1	763.204	714.798	1155.47	1191.56
LDHA	682.586	497.878	1596.77	833.275
CXCL10	113.598	37.1534	410.156	329.431
MOB1A	407.42	521.053	736.399	758.632
KYNU	227.529	109.46	255.746	280.913
MYL12A	452.059	356.045	831.027	516.04
GBP4	373.44	185.475	943.08	691.453
SRGN	589.976	550.717	700.951	1042.28
IFIT3	396.093	184.548	186.652	463.79
SAMD9	150.909	120.584	351.276	333.164
IFIT2	322.805	128	127.472	583.219
IFI6	957.086	653.615	167.126	874.329
CD47	213.538	124.292	532.722	292.11
RPS3A	529.346	508.075	1042.21	463.79
MS4A6A	426.741	391.271	21.4277	456.325
RPL9	317.474	333.797	793.176	642.934
ARPC3	243.519	286.519	472.941	419.004
FKBP1A	396.76	379.22	518.903	710.113
MAF	506.693	780.616	426.077	695.185
RSAD2	840.49	257.782	200.771	654.131
LILRB1	1029.71	1012.37	221.199	1781.25
RNF13	122.26	114.095	209.784	258.52
SP110	790.521	555.352	509.29	766.096
ARL6IP5	322.805	306.913	525.212	407.807
PSME2	496.033	454.308	700.049	680.256
TNFSF10	206.209	116.876	329.346	441.397
MYL12B	247.517	277.249	542.936	460.058
GLRX	227.529	159.519	251.54	187.609
CD55	166.233	126.146	104.641	210.002
CASP1	201.545	145.614	159.615	344.36
CD48	326.802	229.045	400.242	579.487
IL32	496.033	609.119	1255.2	732.506
PSMA4	60.2973	73.3068	311.922	120.43
STXBP2	668.595	1043.89	235.318	941.508
SUB1	159.57	119.657	484.356	75.6435
CALCOCO2	277.499	188.256	337.157	295.842
C16orf72	278.165	353.264	336.856	340.628
SKP1	151.575	127.073	362.09	165.216
BTF3	278.831	312.475	496.673	415.272
SERPINB1	199.546	217.92	289.993	396.611
FBP1	202.877	218.847	238.623	228.663
DBI	184.888	204.015	235.919	131.626
NPC2	178.226	145.614	143.393	426.468
PSMB9	252.847	212.358	381.016	467.522
TMEM59	162.902	219.774	219.397	183.877
CCL5	330.133	250.366	790.472	605.612
DECR1	138.916	108.533	209.183	154.019
C1orf162	158.904	111.314	77.9045	292.11
CIRBP	639.279	1017.93	524.912	631.738
H2AFZ	162.902	223.482	339.259	127.894
ATP6V0E1	128.922	91.847	153.908	236.127
SCIMP	212.205	180.84	282.482	415.272
SEC11A	152.241	156.738	267.462	221.198
REEP5	141.581	111.314	205.277	251.056
PSMA1	109.601	114.095	283.984	112.965
SH3BGRL	116.263	107.606	103.439	142.823
VAMP3	92.9442	81.6499	119.661	124.162
PSMB1	139.583	119.657	271.067	142.823
PSMA5	155.573	132.635	329.046	187.609
PSMA3	80.9514	45.4965	200.771	86.84
ATP5F1C	80.9514	73.3068	241.326	75.6435
EIF3K	356.784	290.227	337.457	292.11
VPS29	68.9587	70.5258	173.134	75.6435
BCL2A1	46.9721	57.5476	112.451	131.626
TNFSF13B	78.2864	57.5476	79.1061	127.894
POMP	47.6383	45.4965	159.315	42.0539
SLC39A8	48.9709	93.701	296.902	195.073
SERP1	168.898	232.753	172.533	262.252
ATP6V0B	201.545	187.329	177.039	262.252
TMEM167A	43.6408	80.7229	153.607	139.091
ATP5MC3	108.934	104.825	213.088	195.073
MS4A4A	62.9624	46.4235	40.3535	176.412
MGST3	83.6165	68.6718	85.1142	49.5183
ATP6V1G1	156.239	189.183	125.669	210.002
SUMO1	58.9648	82.5769	172.533	56.9826
SUMO2	126.257	127.073	255.446	120.43
PSMA2	66.2937	57.5476	232.615	139.091
SNX18	228.195	426.498	160.216	784.757
ISG15	436.735	333.797	68.8922	710.113
FCGR1A	63.6286	69.5988	61.6824	176.412
ID2	108.268	155.811	223.302	168.948
PDCD10	41.642	42.7155	123.566	49.5183
TMBIM4	54.301	75.1608	117.258	131.626
TPMT	63.6286	64.0367	85.1142	86.84
DYNLT1	83.6165	50.1315	84.5134	71.9113
CHMP5	90.2791	76.0878	95.0277	187.609
P2RY13	55.6335	27.8833	43.3575	124.162
SRI	58.9648	44.5695	140.99	116.697
SUPT4H1	88.2803	104.825	106.744	124.162
NDUFA4	39.6432	69.5988	132.579	116.697
ERH	53.6347	29.7373	128.373	8.46435
LILRA1	231.527	194.745	23.2302	575.755
NDUFB5	35.6456	40.8614	68.5918	53.2505
DAD1	43.6408	26.9563	88.7191	64.447
HBEGF	75.6214	103.898	49.3657	34.5896
S100A8	249.516	413.52	28.0367	1072.13
BTF3L4	38.9769	31.5913	78.5053	75.6435
CLEC2B	23.6529	13.9781	91.4228	30.8574
RPS27L	54.301	30.6643	90.822	64.447
SF3B6	28.3167	30.6643	89.32	56.9826
COX7A2	52.9684	41.7885	134.682	27.1252
FCGR1B	22.3204	27.8833	13.6171	64.447
CNIH4	46.3058	63.1097	84.213	83.1079
IFITM1	182.223	102.044	133.18	221.198
C15orf48	22.9866	29.7373	93.8261	83.1079
PPDPF	166.233	245.731	90.5216	321.967
RNF7	64.9612	99.2631	99.8342	157.751
ARL4A	13.659	11.1971	17.8228	34.5896
CD69	29.6493	15.8322	74.9004	42.0539
PLAC8	112.932	150.249	35.2465	176.412
ATP5PF	27.6505	24.1753	64.9869	38.3218
MT2A	30.9818	28.8103	63.1845	101.769
LY96	4.99757	1	18.4237	4.73218
WDR83OS	85.6153	61.2557	75.8016	19.6609
NDUFC2	56.2998	92.774	64.3861	135.358
CYSTM1	34.3131	42.7155	37.3494	49.5183
ANKRD22	8.99514	8.41608	27.7363	75.6435
VAMP5	36.3119	37.1534	29.2384	38.3218
LILRA5	126.257	181.767	22.9298	695.185
TMEM179B	55.6335	62.1827	60.1804	98.0366
APOBEC3A	171.563	166.935	3.70367	474.986
KRT7	6.3301	9.34309	4.00408	168.948
C1orf56	2.33252	9.34309	2.20163	1
FKBP2	2.33252	1	1.90122	1
AC245128.3	1	1	1	1
PTP4A1	1.66626	8.41608	2.80245	1
RPS4Y1	1	1	1	239.859
